# The chromatin-associated PWO proteins interface with circadian and epigenetic signaling to regulate flowering time in Arabidopsis

**DOI:** 10.64898/2026.11.03.763775

**Authors:** Saqlain Haider, Quentin Rivière, Annie Shelton, Ahamed Khan, Alex Webb, Iva Mozgova, Sara Farrona

## Abstract

Flowering time is a major determinant of reproductive success in plants and is regulated by several interconnected pathways which converge on few key flowering time-related genes. In the model plant *Arabidopsis thaliana* (Arabidopsis), both the circadian clock and chromatin-associated proteins integrate environmental cues to coordinate flowering (Staiger *et al*. 2013; Nohales and Kay, 2016; Du *et al*. 2019; Haider and Farrona, 2024). However, how the circadian-epigenetic signaling crosstalk regulates this crucial developmental transition has still been underexplored. PWWP-DOMAIN INTERACTORS OF POLYCOMBS 1 and 2 (PWO1 and PWO2) are chromatin-associated proteins that have been linked to the regulation of histone 2A (H2A) mono-ubiquitination (ub) (H2Aub) levels (Zheng *et al*. 2023). PWO1 and PWO2 also affect flowering time (Hohenstatt *et al*. 2018; Khan *et al*. 2026), but the underlying molecular mechanisms, their effects on clock genes, as well as their distinct contributions to flowering-time regulation remain mostly unknown.
