## Supplementary_Tables.zip for "The chromatin-associated PWO proteins interface with circadian and epigenetic signaling to regulate flowering time in Arabidopsis": Haider et al_Supplementary tables.xlsx

### Sheet: ST1
Supplementary Table 1. Genotyping primers used in this study to confirm WT and mutant alleles.	Nucleotide sequence
Genes
co-LP	AGCTCCCACACCATC AAACTTACTACATC
co-RP	AGTCCATACTCGAGT TGTAATCCA
co-LP + LB3	TAGCATCTGAATTTC ATAACCAATCTCGAT ACAC
gi-Fw	CTAACATGTTCACTATCCTAACAG
gi-Rv	GTCGGAGAACCACTAGTTGTAGC
prr7-LP	ATGTCATCTCATGACTCAATGGGG
prr7-RP	AGAGATC TTATTTTCATCCGC
pwo1-LP	GCAGCACAAGGGAAAAAGAA
pwo1-RP	GTGCCCTTGTCTTTTGGCTA
pwo1-RP + Sail LB1	GCCTTTTCAGAAATGGATAAATAGCCTTGCTTCC
pwo2_LP	TCCTAACGCCGCAGAGTAGT
pwo2_RP	AGAGGAGCCCGAATCTTCAT
pwo2_RP +pwo2_BP	TTGGGTGATGGTTCACGTAGTGGG

### Sheet: ST2
Raw data and statistical analysis for flowering in terms of number of days (Rep 1)
Number of plants	WT	pwo1	pwo2	pwo1;2	gi	pwo1;-2;gi	co	pwo1;2;co	prr7	pwo1;2;prr7		Genotype	number of plants	Mean days ± SD	Statistical group		Comparison	Difference in mean (days)	Tukey-adjusted p	Result
1	30	32	36	39	71	95	71	84	60	60		WT	11	33.64 ± 2.38	a		WT vs pwo1	−0.64	1	Not significant
2	32	32	39	39	66	88	71	84	60	62		pwo1	12	33.00 ± 1.13	a		WT vs pwo2	7.03	4.9e-06	Significant
3	32	32	39	40	67	92	71	85	61	63		pwo2	12	40.67 ± 2.27	b		WT vs pwo1;2	9.52	<0.0001	Significant
4	32	32	40	41	72	95	72	86	62	60		pwo1;2	13	43.15 ± 2.97	b		pwo2 vs pwo1;2	2.49	0.5305	Not significant
5	33	32	40	42	73	87	76	87	62	59		gi	14	68.86 ± 4.54	d		gi vs pwo1;2;gi	20.51	<0.0001	Significant
6	33	33	40	43	66	88	76	87	62	58		pwo1;2;gi	11	89.36 ± 4.57	e		co vs pwo1;2;co	15	<0.0001	Significant
7	33	33	40	43	79	88	68	90	56	60		co	8	71.63 ± 3.07	d		prr7 vs pwo1;2;prr7	1.47	0.9611	Not significant
8	35	33	41	43	62	87	68	90	56	61		pwo1;2;co	8	86.63 ± 2.39	e
9	35	33	43	44	67	88			56	61		prr7	15	58.80 ± 2.37	c
10	37	34	43	46	73	80			56	58		pwo1;2;prr7	11	60.27 ± 1.56	c
11	38	35	43	46	63	95			56	61
12		35	44	47	67				58
13				48	71				59
14					67				59
15									59

### Sheet: ST3
Raw data and statistical analysis for flowering in terms of number of leaves (Rep 1)
Number of plants	WT	pwo1	pwo2	pwo1;pwo2	gi-2	pwo1-1;pwo2-2;gi-2	co-101	pwo1;pwo2;co-101	prr7-11	pwo1;pwo2;prr7-11		Genotype	number of plants	Mean leaf number ± SD	Statistical group		Comparison	Mean difference (leaves)	Games–Howell adjusted p	Result
1	12	11	16	15	67		59	50	41	40		WT	11	13.45 ± 1.63	b		WT vs pwo1	−2.45	0.01231	Significant
2	13	10	17	16	63	65	54	45	42	39		pwo1	12	11.00 ± 0.85	a		WT vs pwo2	4.88	1.398e-05	Significant
3	14	9	16	15	61	73	49	54	45	37		pwo2	12	18.33 ± 1.56	c		WT vs pwo1;2	3.55	0.0005216	Significant
4	12	12	19	17	68	77	58	45	40	38		pwo1;2	14	17.00 ± 1.47	c		pwo2 vs pwo1;2	−1.33	0.4629	Not significant
5	14	11	18	15	67	68	59	48	42	37		gi	14	64.79 ± 3.33	f		gi vs pwo1;2;gi	9.3	0.0006323	Significant
6	14	11	18	17	61	80	62	53	39	39		pwo1;2;gi	12	74.08 ± 4.81	g		co vs pwo1;2;co	−3.38	0.9506	Not significant
7	11	11	18	18	71	74	47	58	42	38		co	8	54.38 ± 6.00	e		prr7 vs pwo1;2;prr7	−1.63	0.7048	Not significant
8	14	11	20	16	61	75	47	55	32	40		pwo1;2;co	8	51.00 ± 4.78	e
9	12	11	20	18	63	82			39	39		prr7	15	40.27 ± 3.17	d
10	16	12	21	19	68	75			36	38		pwo1;2;prr7	11	38.64 ± 1.12	d
11	16	11	19	17	62	77			39	40
12		12	18	19	65	70			40
13				19	68	73			44
14				17	62				42
15									41

### Sheet: ST4
Raw data and statistical analysis for flowering in terms of number of days (Rep 2)
WT	pwo1	pwo2	pwo1;2	prr7	pwo1;2;prr7	co	pwo1;2;co	gi	pwo1;2;gi		Genotype	number of plants	Mean days ± SD	Statistical group		Comparison	Mean difference (days)¹	Games–Howell adjusted p	Result
31	30	35	35	60	60	61	75	71	92		WT	10	31.60 ± 0.84	a		WT vs pwo1	0.8	0.8851	Not significant
31	31	35	36	60	62	64	76	66	83		pwo1	10	32.40 ± 1.51	a		WT vs pwo2	4.7	<0.0001	Significant
31	32	36	36	61	63	66	77	64	93		pwo2	10	36.30 ± 0.82	b		WT vs pwo1;2	6.9	8.77e-05	Significant
31	32	36	37	62	60	66	82	68	94		pwo1;2	10	38.50 ± 2.42	b		pwo2 vs pwo1;2	2.2	0.2683	Not significant
31	32	36	38	62	59	66	84	67	82		prr7	10	59.10 ± 2.77	c		prr7 vs pwo1;2;prr7	1.17	0.9638	Not significant
31	32	37	39	62	58	66	75	69	96		pwo1;2;prr7	11	60.27 ± 1.56	c		co vs pwo1;2;co	15.38	0.00222	Significant
32	32	37	41	56	60	67	85	81	101		co	8	65.38 ± 2.00	d		gi vs pwo1;2;gi	23.65	9.375e-05	Significant
32	35	37	41	56	61	67	92	64	99		pwo1;2;co	8	80.75 ± 6.09	e
33	34	37	41	56	61			68			gi	13	68.85 ± 4.52	d
33	34	37	41	56	58			66			pwo1;2;gi	8	92.50 ± 6.87	e
					61			71
								73
								67

### Sheet: ST5
Raw data and statistical analysis for flowering in terms of number of leaves (Rep 2)
WT	pwo1	pwo2	pwo1;2	prr7	pwo1;2;prr7	co	pwo1;2;co	gi	pwo1;2;gi		Genotype	number of plants	Mean leaf number ± SD	Statistical group		Comparison	Mean difference (leaves)	Games–Howell adjusted p	Result
10	9	15	17	40	39	40	49	62	71		WT	11	11.09 ± 1.04	a		WT vs pwo1	−1.18	0.2565	Not significant
11	8	14	16	39	42	50	46	64	72		pwo1	11	9.91 ± 1.04	a		WT vs pwo2	2.55	0.02808	Significant
10	9	16	17	37	32	48	53	63	73		pwo2	11	13.64 ± 1.86	b		WT vs pwo1;2	3.45	0.01005	Significant
10	9	14	15	37	39	45	39	65	87		pwo1;2	11	14.55 ± 2.25	b		pwo2 vs pwo1;2	0.91	0.986	Not significant
11	10	14	16	37	36	50	48	71	76		prr7	11	35.82 ± 2.44	c		prr7 vs pwo1;2;prr7	1.55	0.9027	Not significant
12	10	12	14	36	39	47	50	71	75		pwo1;2;prr7	11	37.36 ± 2.62	c		co vs pwo1;2;co	−0.63	0.999999	Not significant
12	10	9	10	35	35	47	48	75	70		co	8	47.00 ± 3.30	d		gi vs pwo1;2;gi	9.5	0.01609	Significant
10	11	14	15	34	36	49	38	58	80		pwo1;2;co	8	46.38 ± 5.26	d
13	11	15	11	33	37			68	72		gi	13	65.62 ± 4.81	e
11	11	13	15	33	38			65			pwo1;2;gi	9	75.11 ± 5.40	f
12	11	14	14	33	38			68
								63
								60

### Sheet: ST6
Raw data and statistical analysis for flowering in terms of number of leaves under SD (Rep 1 and 2)
Replicate 1		Replicate 2
Column1	Column2	Column1	Column2
Leaves		Leaves
WT	pwo1;2	WT	pwo1;2
65	55	40	54
66	52	51	51
56	38	73	48
67	45	56	56
74	39	67	56
68	44	64	53
61	51	65	53
65	50	67	55
57	46	66	49
65	44	64	54
Comparison	Mean difference (leaves)	Games–Howell adjusted p	Result
Replicate 1: WT vs pwo1;2	−18.00	7.25 × 10⁻⁷	Significant
Replicate 2: WT vs pwo1;2	−8.40	0.02375	Significant

### Sheet: ST7
Raw data and statistical analysis for flowering in terms of number of days under SD (Rep 1 and 2)
Replicate 1		Replicate 2
Column1	Column2	Column1	Column2
Days		Days
WT	pwo1;2	WT	pwo1;2
84	101	74	87
85	101	75	96
85	101	79	96
85	102	82	97
86	103	82	98
86	103	81	99
87	104	81	99
87	106	82	100
88	107	82	100
89	107	84	100
Comparison	Mean difference (days)	Games–Howell adjusted p	Result
Replicate 1: WT vs pwo1;2	17.3	4.28 × 10⁻¹²	Significant
Replicate 2: WT vs pwo1;2	17	5.34 × 10⁻⁹	Significant

### Sheet: ST8
Supplementary table 6. qPCR primers used in this study to analyze the expression profiles of genes.	Nucleotide sequence
Genes
CO-Fw	CCATAAACGTGTCCGGGTCT
CO-Rv	GAACTCGCTGATGGCGTCTA
FLC-Fw	AGCCAAGAAGACCGAACTCA
FLC-Rv	TTTGTCCAGCAGGTGACATC
FT-Fw	AAGTCCTAGCAACCCTCACC
FT-Rv	CGATGAATTCCTGCAGTGGG
GI-Fw	TTCTTCTGCGGGCAACTGAT
GI-Rv	TCGACCACTGCTAGTCCAGA
PRR7-Fw	CTGCACTCGTTATATCGTTACTG
PRR7-Rv	GGCTTTGGTATCGTACCTTC
TIP41-Fw	GTGAAAACTGTTGGAGAGAAGCAA
TIP41-Rv	TCAACTGGATACCCTTTCGCA
ELF3_Fw	TCTAGTCAGCCTTGTGGTGTG
ELF3_Rv	TCCTCTGATCATGCTGTGCC
CCA1-Fw	CCG CAA CTT TCG CCT CAT
CCA1-Rv	GCC AGA TTC GGA GGT GAG TTC
CDF1-Fw	TTTCCCGACGGTTTTAGAGG
CDF1-Rv	CCATGCTGTTGCATCTTGGA
LHY-Fw	GAC TCA AAC ACT GCC CAG AAG A
LHY-Rv	CGT CAC TCC CTG AAG GTG TAT TT

### Sheet: ST9
Supplementary table 7. ChIP-qPCR primers used in this study to analyze H2Aub enrichment	Nucleotide sequence
Genes
PRR7-Fw	GACAGTTGCCGCTGTTTGTT
PRR7-Rv	AGGGTTGAGAGTCGGACAGA
GI-Fw	AGTGATTGTTCTTGCTGGCG
GI-Rv	AGCCATCCAGGAACCGAAAC
AG.i (Fw)	CCATCTGCTCCACCGGGTAT
AG.i (Rv)	GGATCGTAGAAGGCAGACCA

### Sheet: ST10
Free running circadian period raw values
WT	pwo1	pwo2	pwo1;2
23.19	22.57	23.5	23.06
24.71	22.97	23.48	22.95
23.41	23.75	23.2	23.74
24.25	23.99	23.15	24.33
23.94	23.28	25.56	24.14
23.88	24.22	22.74
24.08	22.51
23.38
24.04
